# Identifying Spatial Co-occurrence in Healthy and InflAmed tissues (ISCHIA)

**DOI:** 10.1101/2023.02.13.526554

**Authors:** Atefeh Lafzi, Costanza Borrelli, Karsten Bach, Jonas A. Kretz, Kristina Handler, Daniel Regan-Komito, Xenia Ficht, Andreas Frei, Andreas Moor

## Abstract

Spatial transcriptomics techniques are able to chart the distribution and localization of cell types and RNA molecules across a tissue. Here, we generated matched sequencing-based (Visium) and hybridization-based (Molecular Cartography) spatial transcriptomics data of human IBD samples. We then developed ISCHIA (Identifying Spatial Co-occurrence in Healthy and InflAmed tissues), a computational framework to analyze the spatial co-occurrence of cell types and transcript species in the tissue environment. ISCHIA revealed tightly associated cellular networks, ligand-receptor interactions enriched in the inflamed human colon, and their associated gene signatures, highlighting the hypothesis-generating power of co-occurrence analysis on spatial transcriptomics data.
