## Supplemental Table 1 for "Identifying Spatial Co-occurrence in Healthy and InflAmed tissues (ISCHIA)"

### Sheet: Sheet 1
from	to	correlation	ligand_FC	Receptor_FC	pair
LGALS3	ITGB4	0.826816	3.3449	3.2141	LGALS3_ITGB4
LAMC2	ITGA2	0.811592	4.2909	3.5185	LAMC2_ITGA2
DSG2	DSC2	0.801563	3.0712	3.5284	DSG2_DSC2
DSG2	LRP10	0.793988	3.0712	2.5954	DSG2_LRP10
CDHR5	CDHR2	0.763252	3.6477	3.7078	CDHR5_CDHR2
DSG2	LSR	0.762121	3.0712	3.0985	DSG2_LSR
MIF	CD74	0.745112	0.9365	1.2882	MIF_CD74
DSC2	LSR	0.723273	3.5284	3.0985	DSC2_LSR
GRN	TNFRSF1A	0.711257	2.0125	1.9433	GRN_TNFRSF1A
HLA-E	ITGA6	0.709777	2.0128	2.4835	HLA-E_ITGA6
ITGB1	CDH17	0.697904	1.3045	3.2763	ITGB1_CDH17
DSG2	ITPR3	0.695136	3.0712	2.5927	DSG2_ITPR3
HLA-E	PLXNB2	0.6948	2.0128	2.2564	HLA-E_PLXNB2
CDH1	PTPRF	0.694705	3.3821	2.3873	CDH1_PTPRF
CDH1	DDR1	0.691131	3.3821	2.6762	CDH1_DDR1
DSG2	EPHA2	0.687195	3.0712	3.2448	DSG2_EPHA2
ITGB1	CD151	0.668664	1.3045	1.4875	ITGB1_CD151
DSC2	EPHA2	0.664453	3.5284	3.2448	DSC2_EPHA2
ITGB1	ITGA6	0.663138	1.3045	2.4835	ITGB1_ITGA6
CALR	LRP1	0.657547	1.7248	1.3126	CALR_LRP1
HSP90B1	LDLR	0.655108	1.5132	2.1466	HSP90B1_LDLR
LGALS3	NPTN	0.640795	3.3449	1.437	LGALS3_NPTN
ITGB1	SDC1	0.640529	1.3045	2.5474	ITGB1_SDC1
PSAP	LRP1	0.639738	1.3749	1.3126	PSAP_LRP1
ITGB1	PLAUR	0.627356	1.3045	3.936	ITGB1_PLAUR
CALR	ITGAV	0.61755	1.7248	1.7722	CALR_ITGAV
CALM1	TNFRSF1A	0.611917	1.2445	1.9433	CALM1_TNFRSF1A
ITGB1	EPHA2	0.609517	1.3045	3.2448	ITGB1_EPHA2
HSP90B1	LRP1	0.606293	1.5132	1.3126	HSP90B1_LRP1
ADAM9	ITGA6	0.602998	2.5163	2.4835	ADAM9_ITGA6
CLSTN1	LRP1	0.602567	2.4112	1.3126	CLSTN1_LRP1
GRN	SORT1	0.598247	2.0125	2.2025	GRN_SORT1
LAMC2	ITGB4	0.595415	4.2909	3.2141	LAMC2_ITGB4
APP	ITGA6	0.595301	1.2396	2.4835	APP_ITGA6
MDK	LRP1	0.595113	2.8228	1.3126	MDK_LRP1
MDK	SDC4	0.586462	2.8228	1.8052	MDK_SDC4
HLA-A	ERBB3	0.585574	2.3698	2.614	HLA-A_ERBB3
TNC	ITGA5	0.58383	0.3693	0.4848	TNC_ITGA5
ANXA1	MET	0.583459	2.541	3.1275	ANXA1_MET
PLXNB2	MST1R	0.581016	2.2564	2.8886	PLXNB2_MST1R
LGALS3	TFRC	0.572334	3.3449	1.5308	LGALS3_TFRC
CDH1	MET	0.567345	3.3821	3.1275	CDH1_MET
ITGB1	FAT1	0.565044	1.3045	2.1188	ITGB1_FAT1
COL1A1	ITGA5	0.559172	0.6337	0.4848	COL1A1_ITGA5
DSG2	FZD5	0.557291	3.0712	2.7494	DSG2_FZD5
HLA-A	EGFR	0.556693	2.3698	1.7779	HLA-A_EGFR
RTN4	EPHA2	0.552471	1.6525	3.2448	RTN4_EPHA2
PLAU	PLAUR	0.549814	1.5767	3.936	PLAU_PLAUR
CALR	ITGA3	0.549735	1.7248	2.3695	CALR_ITGA3
DSC2	FZD5	0.548709	3.5284	2.7494	DSC2_FZD5
PSAP	SORT1	0.547346	1.3749	2.2025	PSAP_SORT1
ITGB1	PTK2B	0.545048	1.3045	2.7299	ITGB1_PTK2B
APP	SDC1	0.544085	1.2396	2.5474	APP_SDC1
MMP9	ITGA5	0.541184	1.2777	0.4848	MMP9_ITGA5
RPS19	RPSA	0.540851	0.6346	0.6278	RPS19_RPSA
SERPINA1	LRP1	0.53827	2.3268	1.3126	SERPINA1_LRP1
ITGB1	ITGA3	0.537165	1.3045	2.3695	ITGB1_ITGA3
APP	F2RL1	0.536737	1.2396	3.149	APP_F2RL1
VEGFA	PTK2B	0.533971	2.8103	2.7299	VEGFA_PTK2B
APP	EPHA2	0.532546	1.2396	3.2448	APP_EPHA2
CEACAM1	EGFR	0.530246	4.7033	1.7779	CEACAM1_EGFR
LGALS3	GPR35	0.527805	3.3449	2.5951	LGALS3_GPR35
TNFSF13	TNFRSF1A	0.527462	2.2134	1.9433	TNFSF13_TNFRSF1A
ITGB1	CD46	0.525413	1.3045	1.4304	ITGB1_CD46
ITGB1	ITGA2	0.524646	1.3045	3.5185	ITGB1_ITGA2
HSPG2	LRP1	0.520587	0.996	1.3126	HSPG2_LRP1
DSG2	EGFR	0.518464	3.0712	1.7779	DSG2_EGFR
COL4A1	ITGA1	0.517999	0.9238	0.8382	COL4A1_ITGA1
LGALS3	EGFR	0.515889	3.3449	1.7779	LGALS3_EGFR
ITGB1	ITGAV	0.515788	1.3045	1.7722	ITGB1_ITGAV
APP	TNFRSF21	0.514534	1.2396	2.6268	APP_TNFRSF21
ITGB1	RACK1	0.513669	1.3045	0.7552	ITGB1_RACK1
MDK	SDC1	0.512919	2.8228	2.5474	MDK_SDC1
CDH1	NCSTN	0.508723	3.3821	1.8187	CDH1_NCSTN
CALR	LGR4	0.507282	1.7248	2.4495	CALR_LGR4
CALR	NCSTN	0.499947	1.7248	1.8187	CALR_NCSTN
CALR	ITGA5	0.495841	1.7248	0.4848	CALR_ITGA5
ADAM9	ITGAV	0.495458	2.5163	1.7722	ADAM9_ITGAV
ITGB1	CD47	0.491621	1.3045	1.3965	ITGB1_CD47
DSC2	DLG1	0.489829	3.5284	1.9758	DSC2_DLG1
VEGFA	ITGAV	0.489228	2.8103	1.7722	VEGFA_ITGAV
COL1A1	SDC1	0.485188	0.6337	2.5474	COL1A1_SDC1
CALR	EGFR	0.483611	1.7248	1.7779	CALR_EGFR
APP	LRP1	0.483194	1.2396	1.3126	APP_LRP1
SAA1	F2RL1	0.482333	3.0967	3.149	SAA1_F2RL1
EFNB1	EPHA2	0.482205	2.6278	3.2448	EFNB1_EPHA2
ITGB1	ITGA5	0.480109	1.3045	0.4848	ITGB1_ITGA5
DSG2	DLG1	0.47469	3.0712	1.9758	DSG2_DLG1
CDH1	EGFR	0.473707	3.3821	1.7779	CDH1_EGFR
CDH1	RACK1	0.47209	3.3821	0.7552	CDH1_RACK1
MIF	TNFRSF14	0.471673	0.9365	1.7204	MIF_TNFRSF14
HLA-E	PLXNA3	0.469502	2.0128	2.1904	HLA-E_PLXNA3
MMP9	CD44	0.46933	1.2777	0.8225	MMP9_CD44
HSP90B1	EGFR	0.468607	1.5132	1.7779	HSP90B1_EGFR
PLXNB2	MET	0.468407	2.2564	3.1275	PLXNB2_MET
PTPRF	INSR	0.467314	2.3873	2.0592	PTPRF_INSR
CALM1	RPSA	0.465275	1.2445	0.6278	CALM1_RPSA
CLSTN1	IGF2R	0.464644	2.4112	1.7803	CLSTN1_IGF2R
AREG	EGFR	0.46447	3.1521	1.7779	AREG_EGFR
LAMC2	ITGA6	0.463147	4.2909	2.4835	LAMC2_ITGA6
APP	TNFRSF14	0.4627	1.2396	1.7204	APP_TNFRSF14
EFNB2	EPHA2	0.457682	2.4609	3.2448	EFNB2_EPHA2
PLAU	CD44	0.457555	1.5767	0.8225	PLAU_CD44
CEACAM1	INSR	0.456792	4.7033	2.0592	CEACAM1_INSR
DSG2	INSR	0.45346	3.0712	2.0592	DSG2_INSR
CALR	CD44	0.45268	1.7248	0.8225	CALR_CD44
ANXA1	F2RL1	0.452138	2.541	3.149	ANXA1_F2RL1
TNC	ITGA2	0.450238	0.3693	3.5185	TNC_ITGA2
GRN	EGFR	0.447988	2.0125	1.7779	GRN_EGFR
TNFSF13	TNFRSF14	0.447943	2.2134	1.7204	TNFSF13_TNFRSF14
CLSTN1	TFRC	0.447701	2.4112	1.5308	CLSTN1_TFRC
APOE	SDC1	0.447164	1.0866	2.5474	APOE_SDC1
CLSTN1	CD47	0.442976	2.4112	1.3965	CLSTN1_CD47
MIF	EGFR	0.442653	0.9365	1.7779	MIF_EGFR
LGALS3	ITGA2	0.442382	3.3449	3.5185	LGALS3_ITGA2
LGALS3	PTPRK	0.442294	3.3449	1.6827	LGALS3_PTPRK
ADAM9	ITGA3	0.442276	2.5163	2.3695	ADAM9_ITGA3
APP	NCSTN	0.440314	1.2396	1.8187	APP_NCSTN
APOE	SDC4	0.439456	1.0866	1.8052	APOE_SDC4
COL1A1	ITGA1	0.439301	0.6337	0.8382	COL1A1_ITGA1
EFNA2	EPHA2	0.439075	3.2369	3.2448	EFNA2_EPHA2
ITGB1	ITGA1	0.438189	1.3045	0.8382	ITGB1_ITGA1
CALM1	INSR	0.437787	1.2445	2.0592	CALM1_INSR
EFNA1	EPHA2	0.435248	3.3448	3.2448	EFNA1_EPHA2
TNC	SDC1	0.434554	0.3693	2.5474	TNC_SDC1
ITGB1	NCSTN	0.434514	1.3045	1.8187	ITGB1_NCSTN
TNC	ITGB6	0.434161	0.3693	3.8607	TNC_ITGB6
LIPH	LRP5	0.433472	3.7441	1.8079	LIPH_LRP5
LRPAP1	LRP1	0.433322	1.2798	1.3126	LRPAP1_LRP1
PTPRF	MET	0.432616	2.3873	3.1275	PTPRF_MET
CCL28	BDKRB2	0.432086	2.9625	2.1212	CCL28_BDKRB2
LAMC2	CD151	0.42541	4.2909	1.4875	LAMC2_CD151
EFNB2	FZD5	0.425268	2.4609	2.7494	EFNB2_FZD5
ITGB1	IGF2R	0.423642	1.3045	1.7803	ITGB1_IGF2R
TIMP1	LRP1	0.422195	1.2251	1.3126	TIMP1_LRP1
PTPRF	EGFR	0.421902	2.3873	1.7779	PTPRF_EGFR
APOE	LRP1	0.420904	1.0866	1.3126	APOE_LRP1
SERPINE1	PLAUR	0.418898	0.7117	3.936	SERPINE1_PLAUR
DSC2	INSR	0.416503	3.5284	2.0592	DSC2_INSR
ANXA1	EGFR	0.416278	2.541	1.7779	ANXA1_EGFR
ARF1	INSR	0.415923	1.6595	2.0592	ARF1_INSR
APOE	LDLR	0.415233	1.0866	2.1466	APOE_LDLR
A2M	LRP1	0.415228	0.7536	1.3126	A2M_LRP1
PLXNB2	PTPRK	0.414739	2.2564	1.6827	PLXNB2_PTPRK
CALM1	EGFR	0.413511	1.2445	1.7779	CALM1_EGFR
ANXA1	CD44	0.412258	2.541	0.8225	ANXA1_CD44
APP	EGFR	0.411329	1.2396	1.7779	APP_EGFR
GMFB	ITPR3	0.410345	2.0919	2.5927	GMFB_ITPR3
NECTIN2	TNFRSF12A	0.40792	2.3413	1.366	NECTIN2_TNFRSF12A
CALR	LRP5	0.407592	1.7248	1.8079	CALR_LRP5
CALR	IL7R	0.405596	1.7248	0.818	CALR_IL7R
ARF1	LRP5	0.401261	1.6595	1.8079	ARF1_LRP5
LRPAP1	LDLR	0.401077	1.2798	2.1466	LRPAP1_LDLR
PTPRF	ERBB2	0.40107	2.3873	1.8919	PTPRF_ERBB2
SAA1	BDKRB2	0.39972	3.0967	2.1212	SAA1_BDKRB2
A2M	TNFRSF14	0.399304	0.7536	1.7204	A2M_TNFRSF14
PSAP	ERBB2	0.398783	1.3749	1.8919	PSAP_ERBB2
CALM1	VIPR1	0.397692	1.2445	2.8009	CALM1_VIPR1
GSTP1	CD44	0.39675	0.8874	0.8225	GSTP1_CD44
EFNB2	SDC1	0.393533	2.4609	2.5474	EFNB2_SDC1
ARF1	PLD2	0.392666	1.6595	2.0984	ARF1_PLD2
COL1A1	ITGAV	0.392421	0.6337	1.7722	COL1A1_ITGAV
EFNB1	FZD5	0.390495	2.6278	2.7494	EFNB1_FZD5
LAMB1	ITGA1	0.390011	1.1861	0.8382	LAMB1_ITGA1
CDH1	ERBB2	0.388554	3.3821	1.8919	CDH1_ERBB2
PSEN1	NCSTN	0.387769	2.4715	1.8187	PSEN1_NCSTN
ITGB1	DAG1	0.38775	1.3045	1.0722	ITGB1_DAG1
ADM	PTGER4	0.384787	3.0301	1.6999	ADM_PTGER4
ITGB1	SLC1A5	0.38318	1.3045	1.0363	ITGB1_SLC1A5
F11R	PTPRB	0.378247	3.1433	1.3165	F11R_PTPRB
HSP90B1	ERBB2	0.378121	1.5132	1.8919	HSP90B1_ERBB2
ITGB1	DAB2	0.374173	1.3045	1.3628	ITGB1_DAB2
PTPRF	RACK1	0.372342	2.3873	0.7552	PTPRF_RACK1
LGALS3	FCGR2A	0.37029	3.3449	1.1634	LGALS3_FCGR2A
LRPAP1	SORT1	0.369364	1.2798	2.2025	LRPAP1_SORT1
APP	HRH1	0.36744	1.2396	2.5643	APP_HRH1
HSP90B1	TNFRSF1B	0.364815	1.5132	1.1109	HSP90B1_TNFRSF1B
COL1A1	ITGA2	0.364599	0.6337	3.5185	COL1A1_ITGA2
PECAM1	ITGA5	0.359921	0.7779	0.4848	PECAM1_ITGA5
APOE	SDC2	0.359108	1.0866	0.64	APOE_SDC2
VEGFA	PTPRB	0.358978	2.8103	1.3165	VEGFA_PTPRB
COL1A1	CD44	0.35808	0.6337	0.8225	COL1A1_CD44
CXCL16	BDKRB2	0.357718	2.3827	2.1212	CXCL16_BDKRB2
HSPG2	DAG1	0.357002	0.996	1.0722	HSPG2_DAG1
APP	BDKRB2	0.355618	1.2396	2.1212	APP_BDKRB2
AREG	ERBB3	0.355593	3.1521	2.614	AREG_ERBB3
COPA	SORT1	0.355077	1.5349	2.2025	COPA_SORT1
ADAM9	ITGB5	0.352904	2.5163	1.4849	ADAM9_ITGB5
NAMPT	INSR	0.352264	1.621	2.0592	NAMPT_INSR
DSG2	DAB2	0.352243	3.0712	1.3628	DSG2_DAB2
CLSTN1	M6PR	0.351975	2.4112	1.0107	CLSTN1_M6PR
APP	SORL1	0.348118	1.2396	2.4393	APP_SORL1
DSC2	UNC5B	0.348038	3.5284	2.6305	DSC2_UNC5B
EFNB2	INSR	0.34705	2.4609	2.0592	EFNB2_INSR
GUCA2A	GUCY2C	0.346869	3.6443	1.715	GUCA2A_GUCY2C
THBS1	SDC1	0.34641	0.4372	2.5474	THBS1_SDC1
LAMC2	ITGA3	0.346336	4.2909	2.3695	LAMC2_ITGA3
THBS1	LRP1	0.346269	0.4372	1.3126	THBS1_LRP1
LGALS3	SLC1A5	0.345179	3.3449	1.0363	LGALS3_SLC1A5
COL18A1	ITGA5	0.342577	0.6778	0.4848	COL18A1_ITGA5
TGFB1	ITGB1	0.342017	0.8026	1.3045	TGFB1_ITGB1
ITGB2	PLAUR	0.340967	1.157	3.936	ITGB2_PLAUR
AGRN	LRP1	0.34067	2.0705	1.3126	AGRN_LRP1
PECAM1	ITGAV	0.338552	0.7779	1.7722	PECAM1_ITGAV
LAMB1	ITGB4	0.338382	1.1861	3.2141	LAMB1_ITGB4
EFNB1	EGFR	0.337652	2.6278	1.7779	EFNB1_EGFR
PECAM1	SDC1	0.33761	0.7779	2.5474	PECAM1_SDC1
COL1A1	ITGA3	0.337556	0.6337	2.3695	COL1A1_ITGA3
JAG1	CD46	0.337381	1.6484	1.4304	JAG1_CD46
GSTP1	EGFR	0.337042	0.8874	1.7779	GSTP1_EGFR
CDH1	CFTR	0.336723	3.3821	1.317	CDH1_CFTR
EFNB1	INSR	0.336108	2.6278	2.0592	EFNB1_INSR
ADM	GIPR	0.336075	3.0301	3.9003	ADM_GIPR
DSG2	UNC5B	0.334641	3.0712	2.6305	DSG2_UNC5B
ADAM17	TNFRSF1A	0.33413	1.8562	1.9433	ADAM17_TNFRSF1A
EFNB1	ERBB2	0.333761	2.6278	1.8919	EFNB1_ERBB2
SERPINA1	SDC2	0.333586	2.3268	0.64	SERPINA1_SDC2
SECTM1	CD7	0.333443	2.3232	1.2066	SECTM1_CD7
CDH1	SLC1A5	0.332608	3.3821	1.0363	CDH1_SLC1A5
AGRN	ITGAV	0.331121	2.0705	1.7722	AGRN_ITGAV
ANXA1	BDKRB2	0.328037	2.541	2.1212	ANXA1_BDKRB2
RTN4	CD44	0.327363	1.6525	0.8225	RTN4_CD44
TNFSF10	TNFRSF10B	0.327175	2.931	1.4769	TNFSF10_TNFRSF10B
GRN	TNFRSF1B	0.326035	2.0125	1.1109	GRN_TNFRSF1B
ITGB2	F11R	0.325658	1.157	3.1433	ITGB2_F11R
LAMB1	ITGA3	0.325505	1.1861	2.3695	LAMB1_ITGA3
TFPI	F3	0.324415	0.6382	2.8563	TFPI_F3
COPA	EGFR	0.324283	1.5349	1.7779	COPA_EGFR
COPA	NCSTN	0.32423	1.5349	1.8187	COPA_NCSTN
PSEN1	DAG1	0.32364	2.4715	1.0722	PSEN1_DAG1
ARF1	MYLK	0.322367	1.6595	0.1442	ARF1_MYLK
SERPING1	LRP1	0.321354	0.5475	1.3126	SERPING1_LRP1
MDK	PTPRB	0.321296	2.8228	1.3165	MDK_PTPRB
EDN3	F2RL1	0.32121	3.2303	3.149	EDN3_F2RL1
SAA1	HRH1	0.320725	3.0967	2.5643	SAA1_HRH1
GSTP1	IL7R	0.320373	0.8874	0.818	GSTP1_IL7R
TNC	ITGAV	0.320194	0.3693	1.7722	TNC_ITGAV
TGFB1	ITGB6	0.320058	0.8026	3.8607	TGFB1_ITGB6
CD99	EPHA2	0.319508	0.6229	3.2448	CD99_EPHA2
CXCL9	BDKRB2	0.319133	1.7814	2.1212	CXCL9_BDKRB2
CXCL10	BDKRB2	0.318008	2.0749	2.1212	CXCL10_BDKRB2
DSG2	PDGFRA	0.317658	3.0712	1.0528	DSG2_PDGFRA
SAA1	SELENOS	0.317393	3.0967	2.1046	SAA1_SELENOS
ITGB1	ITGAX	0.314678	1.3045	1.2915	ITGB1_ITGAX
FBN1	CLSTN1	0.313644	0.7067	2.4112	FBN1_CLSTN1
SAA1	P2RY2	0.312301	3.0967	3.1758	SAA1_P2RY2
LAMB1	ITGA6	0.311974	1.1861	2.4835	LAMB1_ITGA6
HSPG2	ITGA2	0.311361	0.996	3.5185	HSPG2_ITGA2
LAMB1	ITGAV	0.310471	1.1861	1.7722	LAMB1_ITGAV
HLA-F	CD8A	0.309827	2.4549	1.2585	HLA-F_CD8A
CCL5	CDH1	0.309747	1.1813	3.3821	CCL5_CDH1
HLA-E	CD8A	0.309611	2.0128	1.2585	HLA-E_CD8A
ARF1	CD44	0.309268	1.6595	0.8225	ARF1_CD44
PTPRC	CD44	0.308371	0.9566	0.8225	PTPRC_CD44
EFNB1	SDC2	0.307112	2.6278	0.64	EFNB1_SDC2
LAMB1	SDC2	0.306864	1.1861	0.64	LAMB1_SDC2
PVR	TNFRSF12A	0.305583	1.3564	1.366	PVR_TNFRSF12A
TNFSF13	SDC2	0.305083	2.2134	0.64	TNFSF13_SDC2
CALM1	MYLK	0.303956	1.2445	0.1442	CALM1_MYLK
CALM1	TNFRSF1B	0.302163	1.2445	1.1109	CALM1_TNFRSF1B
SERPINE2	LRP1	0.301681	1.8548	1.3126	SERPINE2_LRP1
PCDH1	DERL1	0.300797	2.5141	1.6304	PCDH1_DERL1
HLA-DRA	SCARB1	0.300132	1.5825	1.3903	HLA-DRA_SCARB1
PIK3CB	ITGB4	0.299932	2.0281	3.2141	PIK3CB_ITGB4
GSTP1	LRP5	0.299797	0.8874	1.8079	GSTP1_LRP5
PDGFA	PIK3CB	0.299031	2.2741	2.0281	PDGFA_PIK3CB
HSPG2	FGFR3	0.29879	0.996	2.8908	HSPG2_FGFR3
COL18A1	ITGAV	0.298779	0.6778	1.7722	COL18A1_ITGAV
CD99	FZD5	0.298497	0.6229	2.7494	CD99_FZD5
PECAM1	SDC4	0.298447	0.7779	1.8052	PECAM1_SDC4
LGALS3	TGFBR2	0.298288	3.3449	0.6869	LGALS3_TGFBR2
HBEGF	EGFR	0.29791	3.0722	1.7779	HBEGF_EGFR
ITGB1	ENG	0.297529	1.3045	0.9164	ITGB1_ENG
ITGB1	ITGA4	0.297388	1.3045	1.0563	ITGB1_ITGA4
HLA-DRA	PLXNA1	0.296276	1.5825	1.3288	HLA-DRA_PLXNA1
RPS19	CD4	0.296073	0.6346	1.211	RPS19_CD4
THBS1	ITGAV	0.29573	0.4372	1.7722	THBS1_ITGAV
DSG2	CD44	0.294101	3.0712	0.8225	DSG2_CD44
CEACAM1	PTPN6	0.293917	4.7033	1.4667	CEACAM1_PTPN6
THBS1	ITGA3	0.293323	0.4372	2.3695	THBS1_ITGA3
GRN	CFTR	0.292304	2.0125	1.317	GRN_CFTR
PTPRF	PTPRA	0.290512	2.3873	1.3808	PTPRF_PTPRA
DSC2	SEC63	0.289704	3.5284	1.1103	DSC2_SEC63
HSP90B1	AMFR	0.289525	1.5132	1.4852	HSP90B1_AMFR
VEGFA	EPHB2	0.289251	2.8103	0.8915	VEGFA_EPHB2
APP	F2R	0.287778	1.2396	2.0248	APP_F2R
COL18A1	ITGA3	0.286166	0.6778	2.3695	COL18A1_ITGA3
HSPG2	FLT1	0.285842	0.996	1.2416	HSPG2_FLT1
PTPRC	MET	0.285837	0.9566	3.1275	PTPRC_MET
CD99	INSR	0.28491	0.6229	2.0592	CD99_INSR
PLAT	LRP1	0.283644	1.5433	1.3126	PLAT_LRP1
CCL5	SDC4	0.283521	1.1813	1.8052	CCL5_SDC4
LRPAP1	SORL1	0.282869	1.2798	2.4393	LRPAP1_SORL1
GPI	AMFR	0.282028	1.1762	1.4852	GPI_AMFR
JAG1	LRP1	0.281722	1.6484	1.3126	JAG1_LRP1
DSG2	SEC63	0.279186	3.0712	1.1103	DSG2_SEC63
ITGA4	RPSA	0.278566	1.0563	0.6278	ITGA4_RPSA
VWF	ITGAV	0.277988	0.7081	1.7722	VWF_ITGAV
TGFB1	ITGAV	0.277899	0.8026	1.7722	TGFB1_ITGAV
CSF1	CSF1R	0.277542	1.2068	1.1442	CSF1_CSF1R
COL18A1	FLT1	0.27661	0.6778	1.2416	COL18A1_FLT1
COL1A1	DDR1	0.275724	0.6337	2.6762	COL1A1_DDR1
FAT1	CFTR	0.275534	2.1188	1.317	FAT1_CFTR
PIK3CB	ERBB3	0.275356	2.0281	2.614	PIK3CB_ERBB3
ANXA1	PTPRF	0.274678	2.541	2.3873	ANXA1_PTPRF
APOE	LRP5	0.274614	1.0866	1.8079	APOE_LRP5
ITGB1	PDGFRB	0.274374	1.3045	0.6163	ITGB1_PDGFRB
LAMB1	SDC1	0.274023	1.1861	2.5474	LAMB1_SDC1
CXCL3	BDKRB2	0.272144	2.6695	2.1212	CXCL3_BDKRB2
CALM2	MYLK	0.271823	1.6219	0.1442	CALM2_MYLK
THBS1	CD47	0.27112	0.4372	1.3965	THBS1_CD47
ITGB1	ITGA8	0.270388	1.3045	1.2742	ITGB1_ITGA8
CCL28	CXCR3	0.26987	2.9625	2.2437	CCL28_CXCR3
WNT5A	TFRC	0.269586	2.0046	1.5308	WNT5A_TFRC
SAA1	SCARB1	0.269495	3.0967	1.3903	SAA1_SCARB1
HBEGF	ERBB3	0.268296	3.0722	2.614	HBEGF_ERBB3
CCL20	BDKRB2	0.267571	2.6756	2.1212	CCL20_BDKRB2
CCL5	SDC1	0.266729	1.1813	2.5474	CCL5_SDC1
VWF	ITGB5	0.264041	0.7081	1.4849	VWF_ITGB5
TGFB1	F11R	0.263855	0.8026	3.1433	TGFB1_F11R
HBEGF	CD44	0.262015	3.0722	0.8225	HBEGF_CD44
AIMP1	RRBP1	0.259848	1.0325	2.286	AIMP1_RRBP1
APP	C5AR1	0.259392	1.2396	0.7103	APP_C5AR1
TNFSF10	TNFRSF10A	0.258337	2.931	1.9588	TNFSF10_TNFRSF10A
LAMB1	PTPRF	0.258121	1.1861	2.3873	LAMB1_PTPRF
ICAM1	EGFR	0.258085	1.4048	1.7779	ICAM1_EGFR
GUCA2B	GUCY2C	0.256261	4.0795	1.715	GUCA2B_GUCY2C
ADAM15	ITGA5	0.25623	1.4886	0.4848	ADAM15_ITGA5
CALM3	MYLK	0.255529	1.8162	0.1442	CALM3_MYLK
GMFB	EGFR	0.25549	2.0919	1.7779	GMFB_EGFR
EFNB2	SDC2	0.255437	2.4609	0.64	EFNB2_SDC2
PIK3CB	PTK2B	0.254169	2.0281	2.7299	PIK3CB_PTK2B
ITGB1	ITGA9	0.25404	1.3045	1.0016	ITGB1_ITGA9
CXCL16	C3AR1	0.253751	2.3827	1.2791	CXCL16_C3AR1
ITGA4	CD44	0.253743	1.0563	0.8225	ITGA4_CD44
SEMA4D	PLXNB2	0.25208	1.5075	2.2564	SEMA4D_PLXNB2
GMFB	ANXA6	0.251833	2.0919	0.522	GMFB_ANXA6
APP	TGFBR2	0.251608	1.2396	0.6869	APP_TGFBR2
DSG2	XPR1	0.251314	3.0712	1.5296	DSG2_XPR1
ANXA1	HRH1	0.251247	2.541	2.5643	ANXA1_HRH1
VEGFA	FLT1	0.25109	2.8103	1.2416	VEGFA_FLT1
HBEGF	ERBB2	0.250431	3.0722	1.8919	HBEGF_ERBB2
LAMB2	ITGB4	0.249512	0.4555	3.2141	LAMB2_ITGB4
BMP2	ACVR1	0.249098	3.0185	1.4198	BMP2_ACVR1
TNFSF10	PIK3CB	0.247824	2.931	2.0281	TNFSF10_PIK3CB
HLA-DMA	CD4	0.247443	1.6454	1.211	HLA-DMA_CD4
TNC	EGFR	0.247088	0.3693	1.7779	TNC_EGFR
EDN2	F2RL1	0.246971	4.9634	3.149	EDN2_F2RL1
ANXA1	C5AR1	0.245577	2.541	0.7103	ANXA1_C5AR1
FBN1	ITGAV	0.244054	0.7067	1.7722	FBN1_ITGAV
HMGB2	ITPR3	0.242744	0.6264	2.5927	HMGB2_ITPR3
ITGB2	EGFR	0.242733	1.157	1.7779	ITGB2_EGFR
VEGFA	PDGFRA	0.242455	2.8103	1.0528	VEGFA_PDGFRA
APP	C3AR1	0.241775	1.2396	1.2791	APP_C3AR1
HSPG2	KDR	0.241708	0.996	1.4909	HSPG2_KDR
AIMP1	RACK1	0.241559	1.0325	0.7552	AIMP1_RACK1
APP	CXCR4	0.240314	1.2396	0.5686	APP_CXCR4
TGFB1	ACVRL1	0.240182	0.8026	2.2611	TGFB1_ACVRL1
PLXNB2	PTCH1	0.239643	2.2564	1.5728	PLXNB2_PTCH1
ADAM17	ITGA5	0.238807	1.8562	0.4848	ADAM17_ITGA5
CCL5	BDKRB2	0.236152	1.1813	2.1212	CCL5_BDKRB2
CDH1	ITGAE	0.236082	3.3821	1.1906	CDH1_ITGAE
AGRN	DAG1	0.235362	2.0705	1.0722	AGRN_DAG1
ADAM17	IL6R	0.234482	1.8562	2.3066	ADAM17_IL6R
EDN1	F2RL1	0.234106	1.8683	3.149	EDN1_F2RL1
PTPRC	ERBB2	0.233714	0.9566	1.8919	PTPRC_ERBB2
CCL28	ADRA2A	0.232844	2.9625	2.1193	CCL28_ADRA2A
APP	CXCR3	0.23239	1.2396	2.2437	APP_CXCR3
LAMC3	ITGA6	0.231451	2.3571	2.4835	LAMC3_ITGA6
ITGB2	ICAM1	0.230671	1.157	1.4048	ITGB2_ICAM1
PVR	CDH1	0.22786	1.3564	3.3821	PVR_CDH1
LAMB1	DAG1	0.22754	1.1861	1.0722	LAMB1_DAG1
EDN3	BDKRB2	0.226628	3.2303	2.1212	EDN3_BDKRB2
ANXA1	APLNR	0.22629	2.541	0.7789	ANXA1_APLNR
NRG1	EGFR	0.225607	2.5928	1.7779	NRG1_EGFR
MMP9	LRP1	0.224751	1.2777	1.3126	MMP9_LRP1
ANXA1	C3AR1	0.223992	2.541	1.2791	ANXA1_C3AR1
THBS1	LRP5	0.223851	0.4372	1.8079	THBS1_LRP5
CDH1	ITGB7	0.223822	3.3821	1.4548	CDH1_ITGB7
ANXA1	F2R	0.223646	2.541	2.0248	ANXA1_F2R
CDH1	KDR	0.222554	3.3821	1.4909	CDH1_KDR
PTPRF	PTPRD	0.221539	2.3873	2.1572	PTPRF_PTPRD
CALR	MYLK	0.221499	1.7248	0.1442	CALR_MYLK
HMGB2	DSG2	0.220967	0.6264	3.0712	HMGB2_DSG2
NID1	ITGAV	0.220479	0.7085	1.7722	NID1_ITGAV
PIK3CB	TNFRSF10B	0.218958	2.0281	1.4769	PIK3CB_TNFRSF10B
VEGFA	PIK3CB	0.218721	2.8103	2.0281	VEGFA_PIK3CB
COL18A1	ITGB5	0.218003	0.6778	1.4849	COL18A1_ITGB5
ARF1	FAS	0.216689	1.6595	1.1374	ARF1_FAS
RPS19	C5AR1	0.216556	0.6346	0.7103	RPS19_C5AR1
ITGA4	TFRC	0.216499	1.0563	1.5308	ITGA4_TFRC
AREG	ERBB2	0.216422	3.1521	1.8919	AREG_ERBB2
PTPRF	TGFBR2	0.215812	2.3873	0.6869	PTPRF_TGFBR2
PTPRC	CD2	0.21581	0.9566	1.3124	PTPRC_CD2
ADAM17	TNFRSF1B	0.215369	1.8562	1.1109	ADAM17_TNFRSF1B
TGFB1	ITGB5	0.215087	0.8026	1.4849	TGFB1_ITGB5
EFNA2	EPHB2	0.215012	3.2369	0.8915	EFNA2_EPHB2
TGFA	ERBB2	0.214903	2.9854	1.8919	TGFA_ERBB2
APOE	SDC3	0.214889	1.0866	0.7825	APOE_SDC3
APP	EDNRB	0.214717	1.2396	1.2705	APP_EDNRB
TGFA	EGFR	0.21464	2.9854	1.7779	TGFA_EGFR
ITGB2	ITGAL	0.214211	1.157	1.1967	ITGB2_ITGAL
HMGB1	TLR4	0.213722	0.8597	1.2573	HMGB1_TLR4
LAMB1	ITGA2	0.21329	1.1861	3.5185	LAMB1_ITGA2
CXCL9	CXCR4	0.212643	1.7814	0.5686	CXCL9_CXCR4
SAA1	C5AR1	0.212642	3.0967	0.7103	SAA1_C5AR1
CDH1	PKD1	0.212502	3.3821	0.6082	CDH1_PKD1
CDH1	CDH3	0.211649	3.3821	2.7404	CDH1_CDH3
NAMPT	CUL5	0.211387	1.621	1.0785	NAMPT_CUL5
LAMC3	ITGA3	0.209956	2.3571	2.3695	LAMC3_ITGA3
LAMB2	ITGA6	0.209955	0.4555	2.4835	LAMB2_ITGA6
AGT	ATP6AP2	0.209745	2.378	1.084	AGT_ATP6AP2
COL18A1	PTCH1	0.209501	0.6778	1.5728	COL18A1_PTCH1
TNFSF10	TRAF2	0.209493	2.931	1.2954	TNFSF10_TRAF2
AIMP1	LRP5	0.209405	1.0325	1.8079	AIMP1_LRP5
CXCL16	C5AR1	0.20909	2.3827	0.7103	CXCL16_C5AR1
EREG	EGFR	0.208604	3.5369	1.7779	EREG_EGFR
SAA1	CXCR3	0.208549	3.0967	2.2437	SAA1_CXCR3
PLAU	LRP1	0.207696	1.5767	1.3126	PLAU_LRP1
HMGB1	AGTRAP	0.2076	0.8597	0.9873	HMGB1_AGTRAP
EREG	ERBB3	0.20738	3.5369	2.614	EREG_ERBB3
WNT5A	LDLR	0.20725	2.0046	2.1466	WNT5A_LDLR
CALM1	TRAF2	0.2072	1.2445	1.2954	CALM1_TRAF2
SEMA3B	NRP2	0.207165	2.6279	0.2659	SEMA3B_NRP2
NRG1	LSR	0.206565	2.5928	3.0985	NRG1_LSR
APP	NPY1R	0.2063	1.2396	1.5746	APP_NPY1R
APP	KDR	0.206192	1.2396	1.4909	APP_KDR
NUCB2	ERAP1	0.20569	1.3587	1.5045	NUCB2_ERAP1
NAMPT	ANXA6	0.204791	1.621	0.522	NAMPT_ANXA6
BMP2	BMPR2	0.204392	3.0185	1.3387	BMP2_BMPR2
TGFB1	EGFR	0.203889	0.8026	1.7779	TGFB1_EGFR
APOE	SORL1	0.203483	1.0866	2.4393	APOE_SORL1
APP	IL18RAP	0.20281	1.2396	1.3712	APP_IL18RAP
VEGFA	KDR	0.202555	2.8103	1.4909	VEGFA_KDR
HMGB2	CD44	0.202319	0.6264	0.8225	HMGB2_CD44
TFPI	LRP1	0.202051	0.6382	1.3126	TFPI_LRP1
ITGAL	F11R	0.201418	1.1967	3.1433	ITGAL_F11R
YARS	RPSA	0.200557	0.9735	0.6278	YARS_RPSA
ADM	VIPR1	0.200417	3.0301	2.8009	ADM_VIPR1
HMGB1	FAS	0.200334	0.8597	1.1374	HMGB1_FAS
HEBP1	EGFR	0.200208	1.2012	1.7779	HEBP1_EGFR
GSTP1	MYLK	0.200011	0.8874	0.1442	GSTP1_MYLK
